# Variation of Human Transfer RNA Demand and Supply

**DOI:** 10.64898/2026.02.26.708130

**Authors:** Marius Külp, Anna-Sophia Wiegand, Halvard Bonig, Michael A. Rieger

## Abstract

Codons function as translation units in open-reading-frames of genes to encode for proteins. Transfer RNAs (tRNAs) connect every codon to its cognate amino acid. The genetic code defines the correspondence between codons and amino acids, yet whether individuals share a common quantitative relationship between tRNA supply and codon demand remains incompletely understood.

Here, we established Marathon-tRNA-sequencing combined with matched mRNA-sequencing to reproducibly quantify tRNA and mRNA abundance from blood cells of ten healthy donors. We apply a precision-biology approach quantitatively integrating transcriptomic codon- and corresponding tRNA abundance across all 61 sense codons to compute the relative tRNA supply per codon.

Thereby, we discover that relative tRNA supply varied approximately 1000-fold across codons, with broadly consistent patterns of highly and lowly supplied codons across donors. The extent of interindividual variability differed between codons and was highest for ACG (threonine). Relative tRNA supply also differed among synonymous codons, and genomic preferences did not consistently identify the codons with the highest relative supply.

In summary, our findings reveal that pronounced inter-codon heterogeneity in relative tRNA supply constitutes a broadly conserved feature of human blood cells, with codon-specific degrees of interindividual variation. By distinguishing shared codon-specific patterns from human variation, this study establishes a reference for investigating codon-dependent gene regulation and synonymous sequence variation.
