## Supplementary file S2 for "Variation of Human Transfer RNA Demand and Supply"

### Sheet: amino_acid_overall_tests
amino_acid	amino_acid_1letter	n_codons	n_donors	test	p_raw	p_adjust_method
Ala	A	4	10	Friedman	1.38006e-06	none
Arg	R	6	10	Friedman	4.28641e-09	none
Asn	N	2	10	Wilcoxon signed-rank (exact, paired)	0.0839844	none
Asp	D	2	10	Wilcoxon signed-rank (exact, paired)	0.0488281	none
Cys	C	2	10	Wilcoxon signed-rank (exact, paired)	0.00195312	none
Gln	Q	2	10	Wilcoxon signed-rank (exact, paired)	1	none
Glu	E	2	10	Wilcoxon signed-rank (exact, paired)	0.00195312	none
Gly	G	4	10	Friedman	1.38006e-06	none
His	H	2	10	Wilcoxon signed-rank (exact, paired)	0.00195312	none
Ile	I	3	10	Friedman	0.000370744	none
Leu	L	6	10	Friedman	5.45739e-09	none
Lys	K	2	10	Wilcoxon signed-rank (exact, paired)	0.00195312	none
Met	M	1	10	Not tested: one codon	NA	none
Phe	F	2	10	Wilcoxon signed-rank (exact, paired)	0.130859	none
Pro	P	4	10	Friedman	1.32355e-05	none
Ser	S	6	10	Friedman	2.13151e-09	none
Thr	T	4	10	Friedman	5.55599e-06	none
Trp	W	1	10	Not tested: one codon	NA	none
Tyr	Y	2	10	Wilcoxon signed-rank (exact, paired)	0.00195312	none
Val	V	4	10	Friedman	3.49428e-06	none

### Sheet: synonymous_pairwise_tests
amino_acid	amino_acid_1letter	codon_1	codon_1_label	codon_2	codon_2_label	n_donors	n_codons_in_amino_acid	n_comparisons_in_amino_acid	test	median_log2_ratio	p_raw	p_bonferroni_within_aa	significant_within_aa	stars
Ala	A	GCT	GCT(A)	GCC	GCC(A)	10	4	6	Dunn (repeated measures)	1.5025	0.0832645	0.499587	FALSE
Ala	A	GCT	GCT(A)	GCA	GCA(A)	10	4	6	Dunn (repeated measures)	3.68583	2.03455e-07	1.22073e-06	TRUE	***
Ala	A	GCT	GCT(A)	GCG	GCG(A)	10	4	6	Dunn (repeated measures)	2.3156	0.000532006	0.00319203	TRUE	**
Ala	A	GCC	GCC(A)	GCA	GCA(A)	10	4	6	Dunn (repeated measures)	2.19478	0.000532006	0.00319203	TRUE	**
Ala	A	GCC	GCC(A)	GCG	GCG(A)	10	4	6	Dunn (repeated measures)	0.81191	0.0832645	0.499587	FALSE
Ala	A	GCA	GCA(A)	GCG	GCG(A)	10	4	6	Dunn (repeated measures)	-1.37334	0.0832645	0.499587	FALSE
Arg	R	CGT	CGT(R)	CGC	CGC(R)	10	6	15	Dunn (repeated measures)	1.26895	0.072998	1	FALSE
Arg	R	CGT	CGT(R)	CGA	CGA(R)	10	6	15	Dunn (repeated measures)	3.06333	2.87308e-05	0.000430962	TRUE	***
Arg	R	CGT	CGT(R)	CGG	CGG(R)	10	6	15	Dunn (repeated measures)	3.25572	2.75495e-07	4.13243e-06	TRUE	***
Arg	R	CGT	CGT(R)	AGA	AGA(R)	10	6	15	Dunn (repeated measures)	-0.179918	0.81107	1	FALSE
Arg	R	CGT	CGT(R)	AGG	AGG(R)	10	6	15	Dunn (repeated measures)	1.75952	0.00597727	0.089659	FALSE
Arg	R	CGC	CGC(R)	CGA	CGA(R)	10	6	15	Dunn (repeated measures)	1.75301	0.0168274	0.252411	FALSE
Arg	R	CGC	CGC(R)	CGG	CGG(R)	10	6	15	Dunn (repeated measures)	1.91934	0.000817973	0.0122696	TRUE	*
Arg	R	CGC	CGC(R)	AGA	AGA(R)	10	6	15	Dunn (repeated measures)	-1.4607	0.0421649	0.632474	FALSE
Arg	R	CGC	CGC(R)	AGG	AGG(R)	10	6	15	Dunn (repeated measures)	0.462054	0.33898	1	FALSE
Arg	R	CGA	CGA(R)	CGG	CGG(R)	10	6	15	Dunn (repeated measures)	0.152434	0.33898	1	FALSE
Arg	R	CGA	CGA(R)	AGA	AGA(R)	10	6	15	Dunn (repeated measures)	-3.31279	9.7635e-06	0.000146453	TRUE	***
Arg	R	CGA	CGA(R)	AGG	AGG(R)	10	6	15	Dunn (repeated measures)	-1.3001	0.151494	1	FALSE
Arg	R	CGG	CGG(R)	AGA	AGA(R)	10	6	15	Dunn (repeated measures)	-3.47811	7.5097e-08	1.12645e-06	TRUE	***
Arg	R	CGG	CGG(R)	AGG	AGG(R)	10	6	15	Dunn (repeated measures)	-1.50517	0.0168274	0.252411	FALSE
Arg	R	AGA	AGA(R)	AGG	AGG(R)	10	6	15	Dunn (repeated measures)	1.87279	0.00280744	0.0421116	TRUE	*
Asn	N	AAT	AAT(N)	AAC	AAC(N)	10	2	1	Wilcoxon signed-rank (exact, paired)	0.392085	0.0839844	0.0839844	FALSE
Asp	D	GAT	GAT(D)	GAC	GAC(D)	10	2	1	Wilcoxon signed-rank (exact, paired)	-0.245324	0.0488281	0.0488281	TRUE	*
Cys	C	TGT	TGT(C)	TGC	TGC(C)	10	2	1	Wilcoxon signed-rank (exact, paired)	-0.648372	0.00195312	0.00195312	TRUE	**
Gln	Q	CAA	CAA(Q)	CAG	CAG(Q)	10	2	1	Wilcoxon signed-rank (exact, paired)	0.00509698	1	1	FALSE
Glu	E	GAA	GAA(E)	GAG	GAG(E)	10	2	1	Wilcoxon signed-rank (exact, paired)	-1.86087	0.00195312	0.00195312	TRUE	**
Gly	G	GGT	GGT(G)	GGC	GGC(G)	10	4	6	Dunn (repeated measures)	0.391063	0.0832645	0.499587	FALSE
Gly	G	GGT	GGT(G)	GGA	GGA(G)	10	4	6	Dunn (repeated measures)	3.30591	2.03455e-07	1.22073e-06	TRUE	***
Gly	G	GGT	GGT(G)	GGG	GGG(G)	10	4	6	Dunn (repeated measures)	0.974309	0.000532006	0.00319203	TRUE	**
Gly	G	GGC	GGC(G)	GGA	GGA(G)	10	4	6	Dunn (repeated measures)	2.89573	0.000532006	0.00319203	TRUE	**
Gly	G	GGC	GGC(G)	GGG	GGG(G)	10	4	6	Dunn (repeated measures)	0.565085	0.0832645	0.499587	FALSE
Gly	G	GGA	GGA(G)	GGG	GGG(G)	10	4	6	Dunn (repeated measures)	-2.4745	0.0832645	0.499587	FALSE
His	H	CAT	CAT(H)	CAC	CAC(H)	10	2	1	Wilcoxon signed-rank (exact, paired)	0.783316	0.00195312	0.00195312	TRUE	**
Ile	I	ATT	ATT(I)	ATC	ATC(I)	10	3	3	Dunn (repeated measures)	1.14747	0.00365043	0.0109513	TRUE	*
Ile	I	ATT	ATT(I)	ATA	ATA(I)	10	3	3	Dunn (repeated measures)	1.29783	0.00014393	0.00043179	TRUE	***
Ile	I	ATC	ATC(I)	ATA	ATA(I)	10	3	3	Dunn (repeated measures)	0.17459	0.371093	1	FALSE
Leu	L	TTA	TTA(L)	TTG	TTG(L)	10	6	15	Dunn (repeated measures)	0.629809	0.151494	1	FALSE
Leu	L	TTA	TTA(L)	CTT	CTT(L)	10	6	15	Dunn (repeated measures)	-1.7524	5.57578e-06	8.36366e-05	TRUE	***
Leu	L	TTA	TTA(L)	CTC	CTC(L)	10	6	15	Dunn (repeated measures)	-0.112967	0.402784	1	FALSE
Leu	L	TTA	TTA(L)	CTA	CTA(L)	10	6	15	Dunn (repeated measures)	-0.419771	0.0168274	0.252411	FALSE
Leu	L	TTA	TTA(L)	CTG	CTG(L)	10	6	15	Dunn (repeated measures)	-0.419382	0.00280744	0.0421116	TRUE	*
Leu	L	TTG	TTG(L)	CTT	CTT(L)	10	6	15	Dunn (repeated measures)	-2.46128	2.28482e-09	3.42724e-08	TRUE	***
Leu	L	TTG	TTG(L)	CTC	CTC(L)	10	6	15	Dunn (repeated measures)	-0.81864	0.023151	0.347264	FALSE
Leu	L	TTG	TTG(L)	CTA	CTA(L)	10	6	15	Dunn (repeated measures)	-1.11788	0.000130915	0.00196372	TRUE	**
Leu	L	TTG	TTG(L)	CTG	CTG(L)	10	6	15	Dunn (repeated measures)	-1.14451	9.7635e-06	0.000146453	TRUE	***
Leu	L	CTT	CTT(L)	CTC	CTC(L)	10	6	15	Dunn (repeated measures)	1.61983	0.000211217	0.00316825	TRUE	**
Leu	L	CTT	CTT(L)	CTA	CTA(L)	10	6	15	Dunn (repeated measures)	1.41398	0.0314437	0.471656	FALSE
Leu	L	CTT	CTT(L)	CTG	CTG(L)	10	6	15	Dunn (repeated measures)	1.31341	0.120233	1	FALSE
Leu	L	CTC	CTC(L)	CTA	CTA(L)	10	6	15	Dunn (repeated measures)	-0.202906	0.120233	1	FALSE
Leu	L	CTC	CTC(L)	CTG	CTG(L)	10	6	15	Dunn (repeated measures)	-0.31401	0.0314437	0.471656	FALSE
Leu	L	CTA	CTA(L)	CTG	CTG(L)	10	6	15	Dunn (repeated measures)	-0.0923346	0.550097	1	FALSE
Lys	K	AAA	AAA(K)	AAG	AAG(K)	10	2	1	Wilcoxon signed-rank (exact, paired)	-3.62638	0.00195312	0.00195312	TRUE	**
Phe	F	TTT	TTT(F)	TTC	TTC(F)	10	2	1	Wilcoxon signed-rank (exact, paired)	-0.147098	0.130859	0.130859	FALSE
Pro	P	CCT	CCT(P)	CCC	CCC(P)	10	4	6	Dunn (repeated measures)	0.290495	0.0243434	0.14606	FALSE
Pro	P	CCT	CCT(P)	CCA	CCA(P)	10	4	6	Dunn (repeated measures)	0.373808	0.0153138	0.0918829	FALSE
Pro	P	CCT	CCT(P)	CCG	CCG(P)	10	4	6	Dunn (repeated measures)	-1.2819	0.0567468	0.340481	FALSE
Pro	P	CCC	CCC(P)	CCA	CCA(P)	10	4	6	Dunn (repeated measures)	0.0511474	0.86249	1	FALSE
Pro	P	CCC	CCC(P)	CCG	CCG(P)	10	4	6	Dunn (repeated measures)	-1.60408	3.22564e-05	0.000193538	TRUE	***
Pro	P	CCA	CCA(P)	CCG	CCG(P)	10	4	6	Dunn (repeated measures)	-1.65523	1.49023e-05	8.9414e-05	TRUE	***
Ser	S	TCT	TCT(S)	TCC	TCC(S)	10	6	15	Dunn (repeated measures)	0.924887	0.231998	1	FALSE
Ser	S	TCT	TCT(S)	TCA	TCA(S)	10	6	15	Dunn (repeated measures)	-0.771233	0.0168274	0.252411	FALSE
Ser	S	TCT	TCT(S)	TCG	TCG(S)	10	6	15	Dunn (repeated measures)	-0.354076	0.231998	1	FALSE
Ser	S	TCT	TCT(S)	AGT	AGT(S)	10	6	15	Dunn (repeated measures)	2.76299	0.00855098	0.128265	FALSE
Ser	S	TCT	TCT(S)	AGC	AGC(S)	10	6	15	Dunn (repeated measures)	2.84869	0.000817973	0.0122696	TRUE	*
Ser	S	TCC	TCC(S)	TCA	TCA(S)	10	6	15	Dunn (repeated measures)	-1.71234	0.000336194	0.0050429	TRUE	**
Ser	S	TCC	TCC(S)	TCG	TCG(S)	10	6	15	Dunn (repeated measures)	-1.22188	0.0168274	0.252411	FALSE
Ser	S	TCC	TCC(S)	AGT	AGT(S)	10	6	15	Dunn (repeated measures)	1.92737	0.151494	1	FALSE
Ser	S	TCC	TCC(S)	AGC	AGC(S)	10	6	15	Dunn (repeated measures)	1.91876	0.0314437	0.471656	FALSE
Ser	S	TCA	TCA(S)	TCG	TCG(S)	10	6	15	Dunn (repeated measures)	0.476207	0.231998	1	FALSE
Ser	S	TCA	TCA(S)	AGT	AGT(S)	10	6	15	Dunn (repeated measures)	3.81708	5.16822e-07	7.75233e-06	TRUE	***
Ser	S	TCA	TCA(S)	AGC	AGC(S)	10	6	15	Dunn (repeated measures)	3.99041	9.63129e-09	1.44469e-07	TRUE	***
Ser	S	TCG	TCG(S)	AGT	AGT(S)	10	6	15	Dunn (repeated measures)	3.36769	0.000130915	0.00196372	TRUE	**
Ser	S	TCG	TCG(S)	AGC	AGC(S)	10	6	15	Dunn (repeated measures)	3.49213	5.57578e-06	8.36366e-05	TRUE	***
Ser	S	AGT	AGT(S)	AGC	AGC(S)	10	6	15	Dunn (repeated measures)	0.0856969	0.473289	1	FALSE
Thr	T	ACT	ACT(T)	ACC	ACC(T)	10	4	6	Dunn (repeated measures)	1.66461	0.00558362	0.0335017	TRUE	*
Thr	T	ACT	ACT(T)	ACA	ACA(T)	10	4	6	Dunn (repeated measures)	1.57064	0.0153138	0.0918829	FALSE
Thr	T	ACT	ACT(T)	ACG	ACG(T)	10	4	6	Dunn (repeated measures)	-1.78884	0.0832645	0.499587	FALSE
Thr	T	ACC	ACC(T)	ACA	ACA(T)	10	4	6	Dunn (repeated measures)	-0.125902	0.729034	1	FALSE
Thr	T	ACC	ACC(T)	ACG	ACG(T)	10	4	6	Dunn (repeated measures)	-3.51914	6.68962e-06	4.01377e-05	TRUE	***
Thr	T	ACA	ACA(T)	ACG	ACG(T)	10	4	6	Dunn (repeated measures)	-3.49307	3.22564e-05	0.000193538	TRUE	***
Tyr	Y	TAT	TAT(Y)	TAC	TAC(Y)	10	2	1	Wilcoxon signed-rank (exact, paired)	-0.359768	0.00195312	0.00195312	TRUE	**
Val	V	GTT	GTT(V)	GTC	GTC(V)	10	4	6	Dunn (repeated measures)	0.933728	0.00182274	0.0109364	TRUE	*
Val	V	GTT	GTT(V)	GTA	GTA(V)	10	4	6	Dunn (repeated measures)	1.32075	1.23622e-06	7.41732e-06	TRUE	***
Val	V	GTT	GTT(V)	GTG	GTG(V)	10	4	6	Dunn (repeated measures)	0.183787	0.298698	1	FALSE
Val	V	GTC	GTC(V)	GTA	GTA(V)	10	4	6	Dunn (repeated measures)	0.324547	0.0832645	0.499587	FALSE
Val	V	GTC	GTC(V)	GTG	GTG(V)	10	4	6	Dunn (repeated measures)	-0.707142	0.0376669	0.226002	FALSE
Val	V	GTA	GTA(V)	GTG	GTG(V)	10	4	6	Dunn (repeated measures)	-1.11544	0.000138679	0.000832076	TRUE	***
